# Differential chromatin looping regulated by two GA-binding transcription factors creates an X-specific chromatin environment for dosage compensation

**DOI:** 10.64898/2026.03.12.711449

**Authors:** Joseph Aguilera, Kaitlyn Cortez, Luna C. Segarra Alonzo, Melissa Aldana, Angelica Aragon, Claire Gray, Morgan Woodman-Sousa, Kathryn J. Grive, Mukulika Ray, Erica Larschan

**Affiliations:** Department of Molecular Biology, Cell Biology, and Biochemistry, Brown University, Providence, RI; Department of Biology, University of Puerto Rico, Río Piedras, San Juan, PR; Department of Pharmacology and Cancer Biology, Duke University, Durham, NC; Department of Human Genetics, University of Chicago, Chicago, IL; Department of Biology, University of Massachusetts, Boston, Boston, MA; Women and Infants Hospital of Rhode Island, Department of Obstetrics and Gynecology, Program in Women’s Oncology, Providence, RI

## Abstract

The mechanisms by which differential occupancy of transcription factors (TFs) at similar binding sites leads to context-specific targeting of large transcription complexes remain poorly understood. X chromosome upregulation (XCU), the most highly conserved step in dosage compensation and best studied in *Drosophila*, serves as a model for understanding how differential occupancy of similar TFs functions context-specifically. Sequence variation within GA-repeat motifs that accumulated on the X chromosome over evolutionary time promotes the binding of a specific GA-binding TF (CLAMP) that recruits the dosage compensation complex (DCC) while outcompeting another similar TF (GAF). However, the mechanism by which CLAMP-GAF competition drives specific targeting of the DCC to the X chromosome remains unknown. Because DCC binding sites cluster in 3D space, we combined Micro-C and Hi-ChIP to determine that CLAMP and GAF directly mediate largely mutually exclusive 3D genomic contacts. Specifically, we show that CLAMP but not GAF drives local short-range interactions that directly link high affinity DCC binding sites with active, dosage-compensated housekeeping genes. In contrast, GAF mediates interactions between transcriptionally silent insulator regions on the X chromosome spanning a wider range of genomic distances. Together, these findings demonstrate that CLAMP outcompetes GAF at active regions on the X chromosome, but not autosomes, to create an X-chromosome specific chromatin environment for dosage compensation. Overall, we provide new insight into how differential TF binding at similar binding sites drives context-specific targeting of transcription complexes.
