## Supplemental Tables for "Differential chromatin looping regulated by two GA-binding transcription factors creates an X-specific chromatin environment for dosage compensation"

### Sheet: Table S1
All Detected Differential Chormatin Loops
RNAi Comparison	Regulation	Resolution (Kb)	No. of Loops	No. of Loops in Comparison & Regulation Set	Percentage of Comparison & Reguation Set	P-value Cutoff
clamp vs gfp	Upregulated	1	8316	34155	0.243478	0.01
clamp vs gfp	Upregulated	5	13539		0.396399	0.01
clamp vs gfp	Upregulated	10	12300		0.360123	0.01
clamp vs gfp	Downregulated	1	11923	16516	0.721906	0.01
clamp vs gfp	Downregulated	5	2572		0.155728	0.01
clamp vs gfp	Downregulated	10	2021		0.122366	0.01
gaf vs gfp	Upregulated	1	12436	26613	0.46729	0.01
gaf vs gfp	Upregulated	5	8128		0.305415	0.01
gaf vs gfp	Upregulated	10	6049		0.227295	0.01
gaf vs gfp	Downregulated	1	2624	5549	0.472878	0.01
gaf vs gfp	Downregulated	5	1579		0.284556	0.01
gaf vs gfp	Downregulated	10	1346		0.242566	0.01

### Sheet: Table S2
Normalization of roX2, CLAMP-dependent, and GAF-dependent loops
Normalization Status	Direct ID	Regulation ID	Sample ID	No. of Loops
No	Direct	Downregulated	CLAMP	1366
No	Direct	Downregulated	GAF	1679
No	Indirect	Downregulated	CLAMP	15150
No	Indirect	Downregulated	GAF	3870
No	-	-	roX2	90699
Yes	Direct	Downregulated	CLAMP	1365
Yes	Direct	Downregulated	GAF	1678
Yes	Indirect	Downregulated	CLAMP	15149
Yes	Indirect	Downregulated	GAF	3869
Yes	-	-	roX2	40951
